# HigH-ratiO partiaL proteolysiS with carriER proteome (HOLSER) Enables Global Structure Profiling and Site-resolved Elucidation of Ligand-Protein Interactions

**DOI:** 10.1101/2025.07.11.664381

**Authors:** Xuepei Zhang, Bohdana Sokolova, Zhaowei Meng, Hassan Gharibi, Hezheng Lyu, Amir Ata Saei, Massimiliano Gaetani, Roman A. Zubarev

**Author notes:** Correspondence and requests for materials should be addressed to M.G. and R.A.Z.;).

## Abstract

Understanding how cellular proteins interact with their environment, including endogenous and exogeneous molecules, is critical for elucidating mechanisms of cellular regulation and drug action. Partial proteolysis-based techniques offer peptide-level resolution of ligand-induced conformational changes but are limited by modest proteome coverage and depth, as well as sensitivity to the experimental conditions. To overcome these limitations, we developed higH ratiO partiaL proteolysiS with carriER proteome (HOLSER), an efficient workflow that features extended digestion time for reduced peptide yield variability as well as tandem mass tag multiplexing that includes full digests for enhanced proteome depth and sequence coverage as well as higher precision of peptide abundance measurements. We demonstrate HOLSER capabilities of probing structural changes on the scale of specific binding sites for kinase target mapping, individual protein domains for structural mapping of the FKBP-mTOR complex in response to rapamycin as well as global proteome structure profiling.
