## Supplemental Table 4 for "HigH-ratiO partiaL proteolysiS with carriER proteome (HOLSER) Enables Global Structure Profiling and Site-resolved Elucidation of Ligand-Protein Interactions"

### Sheet: Supplementary Table 4
Residue	Chain	Number	Interaction	MinDistance(Å)
MET	A	269	Binding Site	2.66
GLY	A	202	Binding Site	3.36
THR	A	266	Binding Site	3.39
VAL	A	209	Binding Site	3.82
GLU	A	267	Binding Site	2.93
SER	A	273	Binding Site	3.67
GLY	A	272	Binding Site	3.66
ILE	A	201	Binding Site	3.63
ALA	A	220	Binding Site	3.16
ARG	A	318	Binding Site	3.01
ASN	A	319	Binding Site	3.62
SER	A	331	Binding Site	3.97
LYS	A	203	Binding Site	3.74
VAL	A	249	Binding Site	3.93
TYR	A	268	Binding Site	3.53
LEU	A	321	Binding Site	3.39
ARG	A	318	Salt Bridge (Positive)	3.01
GLU	A	267	Salt Bridge (Negative)	2.93
MET	A	269	Hydrophobic Contact	2.66
GLY	A	202	Hydrophobic Contact	3.36
VAL	A	209	Hydrophobic Contact	3.82
SER	A	273	Hydrophobic Contact	3.67
GLY	A	272	Hydrophobic Contact	3.66
ILE	A	201	Hydrophobic Contact	3.63
ALA	A	220	Hydrophobic Contact	3.16
ARG	A	318	Hydrophobic Contact	3.01
ASN	A	319	Hydrophobic Contact	3.62
LYS	A	203	Hydrophobic Contact	3.74
VAL	A	249	Hydrophobic Contact	3.93
TYR	A	268	Hydrophobic Contact	3.53
LEU	A	321	Hydrophobic Contact	3.39
