## Supplemental Table 5 for "HigH-ratiO partiaL proteolysiS with carriER proteome (HOLSER) Enables Global Structure Profiling and Site-resolved Elucidation of Ligand-Protein Interactions"

### Sheet: Supplementary Table 5
Residue	Chain	Number	Interaction	MinDistance(Å)
VAL	A	96	Binding Site	2.66
GLU	A	94	Binding Site	2.91
MET	A	146	Binding Site	3.89
VAL	A	27	Binding Site	3.42
LEU	A	93	Binding Site	3.62
LEU	A	95	Binding Site	3.2
ASN	A	144	Binding Site	3.26
LYS	A	42	Binding Site	3.49
ASP	A	161	Binding Site	3.16
ILE	A	160	Binding Site	3.55
LEU	A	19	Binding Site	3.19
GLU	A	143	Binding Site	2.75
GLY	A	20	Binding Site	3.41
ALA	A	40	Binding Site	3.27
GLU	A	143	Salt Bridge (Negative)	2.75
GLU	A	94	Salt Bridge (Negative)	2.91
VAL	A	96	Hydrophobic Contact	2.66
GLU	A	94	Hydrophobic Contact	2.91
MET	A	146	Hydrophobic Contact	3.89
VAL	A	27	Hydrophobic Contact	3.42
LEU	A	93	Hydrophobic Contact	3.62
ASN	A	144	Hydrophobic Contact	3.26
LYS	A	42	Hydrophobic Contact	3.49
ASP	A	161	Hydrophobic Contact	3.16
ILE	A	160	Hydrophobic Contact	3.55
LEU	A	19	Hydrophobic Contact	3.19
GLU	A	143	Hydrophobic Contact	2.75
GLY	A	20	Hydrophobic Contact	3.41
ALA	A	40	Hydrophobic Contact	3.27
