## Supplemental Table 6 for "HigH-ratiO partiaL proteolysiS with carriER proteome (HOLSER) Enables Global Structure Profiling and Site-resolved Elucidation of Ligand-Protein Interactions"

### Sheet: binding_site_interactions_with_
Residue	Chain	Number	Interaction	MinDistance(Å)
ASP	A	205	Binding Site	3.75
PHE	A	143	Binding Site	3.36
GLU	A	191	Binding Site	3.12
LEU	A	68	Binding Site	3.41
ASP	A	148	Binding Site	3.09
LEU	A	144	Binding Site	2.52
LEU	A	194	Binding Site	3.7
GLY	A	147	Binding Site	3.9
LYS	A	94	Binding Site	2.8
ALA	A	92	Binding Site	3.31
ASN	A	192	Binding Site	3.24
THR	A	204	Binding Site	3.06
LEU	A	141	Binding Site	3.86
VAL	A	76	Binding Site	3.91
ASP	A	142	Binding Site	2.67
GLY	A	69	Binding Site	3.32
ASP	A	148	Salt Bridge (Negative)	3.09
ASP	A	142	Salt Bridge (Negative)	2.67
GLU	A	191	Salt Bridge (Negative)	3.12
ASP	A	205	Hydrophobic Contact	3.75
PHE	A	143	Hydrophobic Contact	3.36
GLU	A	191	Hydrophobic Contact	3.12
LEU	A	68	Hydrophobic Contact	3.41
ASP	A	148	Hydrophobic Contact	3.09
LEU	A	144	Hydrophobic Contact	2.52
LEU	A	194	Hydrophobic Contact	3.7
GLY	A	147	Hydrophobic Contact	3.9
LYS	A	94	Hydrophobic Contact	2.8
ALA	A	92	Hydrophobic Contact	3.31
ASN	A	192	Hydrophobic Contact	3.24
THR	A	204	Hydrophobic Contact	3.06
LEU	A	141	Hydrophobic Contact	3.86
VAL	A	76	Hydrophobic Contact	3.91
ASP	A	142	Hydrophobic Contact	2.67
GLY	A	69	Hydrophobic Contact	3.32
