## Supplemental Table 8 for "HigH-ratiO partiaL proteolysiS with carriER proteome (HOLSER) Enables Global Structure Profiling and Site-resolved Elucidation of Ligand-Protein Interactions"

### Sheet: Supplementary Table 8
Residue	Chain	Number	Interaction	MinDistance(Å)
ILE	A	172	Binding Site	2
PHE	A	216	Binding Site	3.77
ALA	A	206	Binding Site	3.86
TYR	A	198	Binding Site	1.76
LEU	A	162	Binding Site	3.58
PHE	A	145	Binding Site	3.42
TRP	A	175	Binding Site	3.6
ILE	A	208	Binding Site	3.76
LYS	A	170	Binding Site	1.83
GLY	A	169	Binding Site	1.96
ASP	A	146	Binding Site	2.23
TYR	A	135	Binding Site	3.4
VAL	A	171	Binding Site	3.26
LYS	A	170	Salt Bridge (Positive)	1.83
ASP	A	146	Salt Bridge (Negative)	2.23
ILE	A	172	Hydrophobic Contact	2
ALA	A	206	Hydrophobic Contact	3.86
TYR	A	198	Hydrophobic Contact	1.76
LEU	A	162	Hydrophobic Contact	3.58
TRP	A	175	Hydrophobic Contact	3.6
ILE	A	208	Hydrophobic Contact	3.76
LYS	A	170	Hydrophobic Contact	1.83
GLY	A	169	Hydrophobic Contact	1.96
ASP	A	146	Hydrophobic Contact	2.23
TYR	A	135	Hydrophobic Contact	3.4
