## Supplemental Table 9 for "HigH-ratiO partiaL proteolysiS with carriER proteome (HOLSER) Enables Global Structure Profiling and Site-resolved Elucidation of Ligand-Protein Interactions"

### Sheet: Accessibility_residue_data_KPNA
Residue	HDX_z_score	HOLSER_z_score
51	-0.841734	0.579132
52	-0.841734	-1.24125
53	-0.841734	-1.24125
54	-0.841734	-1.24125
55	-0.841734	-1.24125
56	-0.841734	-1.24125
57	-0.652695	-1.24125
58	-0.652695	-1.24125
59	-0.652695	-1.24125
60	-0.652695	-1.24125
61	-0.652695	-1.24125
62	-0.652695	-1.24125
63	-0.652695	-1.24125
64	-0.652695	-1.24125
65	-0.368934	-1.24125
66	-0.368934	-1.24125
67	0.316867	-1.24125
68	0.316867	-1.24125
69	0.316867	-0.133545
70	0.316867	-0.133545
71	0.316867	-0.133545
72	0.316867	-0.133545
73	0.316867	-0.133545
74	0.316867	-0.133545
75	0.316867	-0.133545
76	0.316867	-0.133545
77	0.00837246	-0.133545
78	0.00837246	-0.133545
79	0.00837246	-0.133545
80	-0.00535745	-0.133545
81	-0.0864325	-0.133545
82	-0.0864325	-0.133545
83	-0.0864325	-0.133545
84	-0.0864325	0.49119
85	-0.0864325	0.49119
86	-0.0864325	0.49119
87	-0.0823941	0.49119
88	-0.0823941	0.49119
89	-0.0965556	0.49119
90	-0.167171	0.49119
91	-0.167171	0.49119
92	-0.24851	0.49119
93	-0.24851	0.49119
94	-0.324277	0.49119
95	-0.61475	0.49119
96	-0.61475	0.49119
97	-0.739811	0.49119
98	-0.739811	0.49119
99	-0.789705	0.49119
100	-1.16946	0.49119
101	-1.27117	0.49119
102	-1.27117	1.00002
107	-1.12084	0.334002
108	-1.12084	0.334002
109	-1.12084	0.431659
110	-1.12084	0.431659
111	-1.12084	0.431659
112	-1.12084	0.431659
113	-1.12084	0.431659
114	-1.0289	0.431659
115	0.137743	0.431659
116	0.137743	0.431659
117	0.137743	0.431659
118	0.137743	1.26304
119	0.301572	1.26304
120	0.301572	1.26304
121	1.66748	1.26304
122	1.66748	1.26304
123	1.66748	1.26304
124	1.66748	1.26304
128	-0.0287245	1.26304
129	-0.176726	1.26304
130	-0.176726	1.26304
131	-0.176726	-0.739232
132	-0.176726	-0.739232
133	-0.176726	-0.739232
134	-0.176726	-0.739232
135	-0.176726	-0.739232
136	-0.176726	-0.739232
137	-0.176726	-0.739232
138	-0.176726	-0.739232
139	-0.620816	-0.739232
140	-0.620816	-0.739232
141	-0.620816	-0.739232
142	-1.24635	-0.739232
143	-1.05846	-0.739232
144	-1.05846	-0.739232
145	-1.05846	-0.739232
146	-1.05846	-0.739232
147	-1.13409	-0.739232
148	-1.13409	-0.739232
149	-1.13409	-0.739232
150	-1.13409	-0.739232
151	-1.13409	-0.739232
152	-1.22357	-0.739232
153	-1.22357	-0.739232
154	-1.06302	-0.739232
155	-1.06302	-0.739232
156	-0.914137	-0.739232
228	5.0816	3.76823
237	0.978972	3.76823
238	0.978972	3.76823
239	0.978972	-1.13792
240	0.978972	-1.13792
241	0.978972	-1.36071
242	0.978972	-1.36071
243	0.978972	-1.36071
244	0.978972	-1.36071
245	0.978972	-1.36071
246	0.978972	-1.36071
247	0.978972	-1.36071
248	0.81997	-1.36071
249	0.554662	-1.36071
250	0.640507	-1.36071
257	-1.99996	-1.36071
258	-1.99996	-1.36071
259	-1.99996	0.308136
260	-1.99996	0.308136
261	-1.99996	0.308136
262	-1.99996	0.308136
263	-1.99996	0.308136
264	-1.99996	0.308136
265	-1.99996	0.308136
266	-1.99996	0.308136
267	-1.99996	0.308136
268	-1.99996	0.308136
269	-2.0165	0.308136
270	-2.00696	0.308136
271	-2.13611	0.308136
272	-2.13611	0.308136
274	-0.411885	0.308136
275	-0.193648	0.308136
276	-0.193648	0.308136
277	-0.193648	0.308136
278	0.148187	0.308136
279	0.543011	0.308136
280	0.543011	0.308136
281	0.543011	0.308136
282	0.543011	0.308136
283	0.543011	0.308136
284	0.543011	0.308136
285	0.543011	0.308136
286	0.543011	-0.0115707
287	0.543011	-0.0115707
288	0.543011	-0.0115707
289	1.30568	-0.0115707
290	1.85729	-0.0115707
291	1.85729	-0.0115707
292	1.85729	0.7096
293	1.85729	0.7096
294	1.85729	0.7096
295	1.85729	0.7096
296	1.85729	0.7096
297	1.85729	0.7096
298	1.85729	0.7096
299	1.779	0.7096
300	1.779	0.7096
301	1.779	0.195385
302	2.59819	0.195385
303	2.59819	0.195385
304	2.59819	0.195385
305	2.59819	0.195385
306	2.59819	0.195385
307	1.7864	0.195385
308	0.71821	0.195385
309	0.71821	0.195385
310	0.71821	0.195385
311	0.71821	0.195385
312	-0.709109	0.195385
313	-0.709109	0.195385
314	-0.709109	0.195385
315	-0.777976	0.195385
316	-0.777976	-0.717447
317	-0.67088	-0.717447
318	-0.67088	-0.717447
319	-0.67088	-0.717447
320	-0.632462	-0.717447
321	-0.632462	-0.717447
322	-0.632462	-0.717447
323	-0.632462	-0.717447
324	-0.632462	-0.717447
325	-0.632462	-0.717447
326	-0.625523	-0.717447
327	-0.462617	-0.717447
328	-0.462617	-0.717447
329	-0.40552	-0.717447
330	-0.328325	-0.717447
331	-0.176969	-0.717447
332	-0.0605637	-0.717447
333	-0.0605637	-0.717447
334	0.115936	-0.717447
335	0.522841	-0.717447
336	0.522841	-0.717447
337	1.36919	-0.717447
338	-0.106186	-0.717447
339	-0.106186	-0.717447
340	-0.106186	-0.717447
341	0.430727	-0.717447
342	0.430727	-0.717447
343	0.430727	-0.717447
344	0.387452	-0.717447
345	0.488396	-0.717447
346	0.582336	-0.717447
347	0.693521	-0.717447
348	0.693521	-0.717447
354	0.580807	0.154962
355	0.580807	0.154962
356	0.580807	0.154962
357	0.103941	0.154962
358	0.18717	0.154962
359	0.263604	0.154962
360	0.298	0.154962
361	0.411298	0.154962
362	0.500569	0.154962
363	0.500569	0.154962
364	0.500569	0.154962
365	0.500569	0.154962
366	0.500569	0.154962
367	0.500569	0.813452
368	0.434214	0.813452
369	0.434214	0.813452
370	0.434214	0.813452
371	0.434214	0.813452
372	0.45364	0.813452
383	0.247564	0.813452
384	0.247564	0.813452
385	0.349686	0.813452
386	0.387709	0.813452
387	0.497499	0.813452
388	0.497499	0.813452
460	1.04716	-1.25379
463	-1.27148	-1.25379
464	-0.854948	-1.25379
465	-0.854948	-1.25379
466	-0.854948	-1.25379
467	-0.848286	-1.25379
468	-0.848286	-1.25379
469	-0.848286	-1.25379
470	-0.848286	-1.25379
471	-0.767	-1.25379
472	-0.744515	-1.25379
473	-0.744515	-0.93496
474	-0.744515	-0.93496
475	-0.744515	-0.93496
476	-0.631054	-0.93496
477	-0.631054	-0.93496
478	-0.631054	-0.93496
479	-0.745843	-0.93496
480	-0.745843	-0.93496
481	-0.672567	-0.93496
482	-0.672567	-0.93496
483	-0.540395	-0.93496
484	-0.339709	-0.93496
485	-0.296644	-0.93496
486	-0.00921105	-0.93496
487	-0.00921105	3.46189
488	-0.00921105	3.46189
489	-0.00921105	3.46189
490	0.599695	3.46189
491	0.599695	3.46189
492	0.158586	3.46189
493	0.158586	3.46189
494	0.158586	3.46189
495	0.158586	0.452764
496	0.0745562	0.452764
497	0.0745562	0.452764
498	0.0745562	0.452764
499	0.0745562	0.452764
500	0.0282743	0.452764
501	-0.0559874	0.452764
502	-0.128114	0.452764
503	-0.0836655	0.452764
504	-0.0836655	0.452764
505	0.0772067	0.452764
506	0.0772067	0.452764
507	0.0772067	0.452764
508	0.0772067	0.452764
509	0.0772067	0.452764
510	0.0103457	0.452764
511	0.0103457	0.452764
512	0.0103457	0.452764
513	0.0103457	0.452764
514	-0.0708734	0.452764
515	0.0797926	0.452764
516	0.22165	0.452764
517	0.817138	0.452764
518	1.1394	0.452764
519	1.30053	0.452764
520	1.30053	0.452764
521	1.30053	0.452764
522	1.30053	0.452764
523	1.30053	0.452764
524	1.30053	0.452764
525	1.30053	0.452764
526	1.30053	0.452764
527	1.30053	0.452764
528	1.09461	0.452764
529	1.09461	0.452764
