## Supplemental Table 10 for "HigH-ratiO partiaL proteolysiS with carriER proteome (HOLSER) Enables Global Structure Profiling and Site-resolved Elucidation of Ligand-Protein Interactions"

### Sheet: Accessibility_residue_data_FKBP
Residue	HDX_z_score	HOLSER_z_score
9	5.05776	0.912637
10	4.50353	0.912637
11	4.50353	0.912637
12	4.50353	0.912637
13	4.50353	0.912637
14	4.50353	0.912637
15	1.63452	0.912637
16	0.925333	0.912637
17	0.209695	0.787298
18	0.209695	0.787298
19	0.45422	0.787298
20	0.45422	0.787298
21	0.45422	0.787298
22	0.45422	0.787298
23	0.45422	1.53837
24	0.45422	1.89627
25	0.45422	1.89627
26	0.45422	1.89627
27	0.45422	1.89627
28	0.45422	0.44854
29	0.0124758	0.44854
30	0.0124758	0.44854
31	0.0124758	0.44854
32	0.19811	0.44854
33	0.19811	0.44854
34	0.19811	0.44854
35	0.19811	0.44854
36	0.19811	0.44854
37	0.194157	0.44854
38	-0.369118	0.44854
39	-0.478779	0.44854
40	-0.478779	0.44854
41	-0.49302	0.44854
42	-0.49302	0.44854
43	-0.49302	0.642481
44	-0.49302	0.642481
45	-0.49302	0.642481
46	-0.493446	0.642481
47	-0.493446	0.642481
48	-0.493446	0.642481
53	-0.512821	0.078982
54	-0.512821	0.078982
55	-0.512821	0.078982
56	-0.512821	0.078982
57	-0.512821	-0.225624
58	-0.547512	-0.225624
59	-0.547512	-0.225624
60	-0.467165	-0.225624
61	-0.467165	-0.225624
62	-0.471275	-0.225624
63	-0.461191	-0.225624
64	-0.461191	-0.225624
65	-0.461191	-0.225624
66	-0.461191	-0.225624
67	0.0776646	-0.225624
68	0.0776646	-0.225624
69	0.16648	-0.225624
70	0.16648	-0.225624
71	0.16648	0.383956
72	0.16648	1.66811
73	0.16648	1.66811
74	0.16648	0.551549
75	0.16648	0.551549
76	0.16648	0.551549
77	0.0335694	0.551549
78	-0.113327	0.551549
79	0.101548	0.551549
80	0.245835	0.551549
90	0.66807	0.358822
91	-0.333132	0.358822
92	-0.333132	0.358822
93	-0.333132	0.358822
94	-0.333132	0.358822
95	-0.333132	0.358822
96	-0.333132	0.358822
97	-0.333132	1.15048
98	-0.333132	1.15048
99	-0.333132	1.15048
100	-0.333132	-1.48944
101	-0.333132	-1.48944
102	-0.333132	-1.48944
103	-0.310928	-1.48944
104	-0.310928	-1.48944
105	0.157571	-1.48944
106	0.157571	-1.48944
107	0.157571	-1.48944
108	0.157571	-1.48944
109	0.157571	-1.48944
110	0.157571	-1.48944
111	0.157571	-1.33657
112	0.157571	-1.33657
113	0.157571	-1.33657
114	-0.467549	-0.846258
115	-0.467549	-0.846258
116	-0.467549	-0.846258
117	-0.88846	-0.846258
119	-0.88846	-1.09909
120	-0.88846	-1.09909
121	-0.88846	-1.09909
122	-0.88846	-1.09909
123	-0.88846	-1.09909
124	-0.88846	-1.09909
125	-0.88846	-1.09909
126	-0.88846	-1.09909
127	-0.88846	-1.06265
128	-0.88846	-1.06265
129	-0.88846	-1.06265
130	-0.88846	-1.06265
131	-0.88846	-1.06265
132	-0.88846	-1.06265
133	-0.88846	-1.06265
145	-0.357847	-1.06265
146	0.228566	-1.06265
147	0.228566	-1.06265
148	0.202955	-1.06265
149	0.118026	-1.06265
150	0.139232	-1.06265
151	0.165352	-1.06265
152	0.182595	-1.06265
153	0.182595	-1.06265
154	0.182595	-1.06265
158	-0.0239103	1.58948
159	-0.0239103	1.58948
160	-0.0239103	1.58948
161	-0.0239103	1.58948
162	-0.0239103	1.58948
163	-0.0239103	1.58948
164	-0.0215568	1.58948
165	0.343396	1.58948
174	0.452711	1.37808
175	0.387171	1.37808
176	0.387171	1.37808
177	-0.0588197	1.37808
178	-0.216291	1.37808
179	-0.906961	1.37808
190	-1.4922	0.27085
191	-0.613994	0.27085
192	-0.613994	0.27085
193	-0.613994	0.27085
194	-0.434124	0.27085
195	-0.434124	0.27085
196	-0.434124	0.27085
197	0.0666123	0.27085
198	-0.17527	0.27085
199	-0.17527	0.27085
200	-0.17527	0.27085
201	-0.17527	-0.353394
202	-0.17527	-0.218299
203	-0.17527	-0.218299
204	-0.17527	-0.218299
205	-0.17527	-0.218299
206	-0.17527	-0.218299
207	-0.17527	-0.218299
208	-0.17527	-1.06929
209	-0.17527	-1.06929
210	-0.17527	-1.06929
211	-0.17527	-1.06929
212	-0.17527	-1.06929
213	-0.17527	-1.06929
214	-0.17527	-1.92027
215	-0.549214	-1.92027
216	-0.549214	-1.92027
217	-0.588968	-1.92027
